# Human sialomucin CD164 is an essential entry factor for lymphocytic choriomeningitis virus

**DOI:** 10.1101/2022.01.24.477570

**Authors:** Jamin Liu, Kristeene A. Knopp, Elze Rackaityte, Chung Yu Wang, Matthew T. Laurie, Sara Sunshine, Andreas S Puschnik, Joseph L DeRisi

**Affiliations:** Department of Biochemistry and Biophysics, University of California, San Francisco, San Francisco, California, USA; University of California, Berkeley-University of California, San Francisco Graduate Program in Bioengineering, University of California, San Francisco, San Francisco, California, USA; Chan Zuckerberg Biohub, San Francisco, California, USA

**Author notes:** Address correspondence to Joseph L. DeRisi.

## Abstract

Lymphocytic choriomeningitis virus (LCMV) is a well-studied mammarenavirus that can be fatal in congenital infections. However, our understanding of LCMV and its interactions with human host factors remain incomplete. Here, host determinants affecting LCMV infection were investigated through a genome-wide CRISPR knockout screen in A549 cells, a human lung adenocarcinoma line. We identified and validated a variety of novel host factors that play a functional role in LCMV infection. Among these, knockout of the sialomucin CD164, a heavily glycosylated transmembrane protein, was found to ablate infection with multiple LCMV strains but not other hemorrhagic mammarenaviruses, in several cell types. Further characterization revealed a dependency of LCMV entry on the cysteine-rich domain of CD164, including a N-linked glycosylation site at residue 104 in that region. Given the documented role of LCMV with respect to transplacental human infections, CD164 expression was investigated in human placental tissue and placental cell lines. CD164 was found to be highly expressed in the cytotrophoblast cells, an initial contact site for pathogens within the placenta, and LCMV infection in placental cells was effectively blocked using a monoclonal antibody specific to the cysteine-rich domain of CD164. Together, this study identifies novel factors associated with LCMV infection of human tissues, and highlights the importance of CD164, a sialomucin that has previously not been associated with viral infection.
