## Supplemental Table 1 for "Human sialomucin CD164 is an essential entry factor for lymphocytic choriomeningitis virus"

id	pos|score	pos|p-value	pos|fdr	pos|rank	pos|goodsgrna	pos|lfc	sgRNA rank
ATP6V1B2	5.08E-16	2.28E-07	0.00045	1	5	1.6504	[7, 8, 36, 60, 74, 110329]
ATP6V0C	6.59E-13	2.28E-07	0.00045	2	6	1.5977	[0, 16, 136, 327, 381, 1195]
ATP6V0B	1.31E-12	2.28E-07	0.00045	3	6	2.0716	[13, 14, 24, 65, 645, 1434]
ATP6V1G1	1.14E-10	2.28E-07	0.00045	4	6	1.7135	[4, 19, 21, 322, 14445, 88281]
SYS1	1.57E-09	2.28E-07	0.00045	5	5	0.87154	[479, 850, 1147, 1571, 1573, 29526]
ATP6AP1	1.79E-09	2.28E-07	0.00045	6	5	1.3773	[25, 44, 303, 581, 1619, 33101]
ST3GAL4	2.93E-09	2.28E-07	0.00045	7	5	1.2648	[3, 29, 63, 6482, 9780, 84532]
RNASEK	6.46E-09	2.28E-07	0.00045	8	3	0.12	[1, 2, 27794, 62478, 75859, 83468]
ATP6V0D1	2.26E-08	2.28E-07	0.00045	9	6	1.2889	[28, 114, 128, 1533, 23917, 50273]
ATP6V1C1	2.42E-08	2.28E-07	0.00045	10	5	0.59781	[22, 62, 132, 41868, 80450, 120785]
ATP6V1E1	2.91E-08	2.28E-07	0.00045	11	5	0.89351	[9, 32, 141, 2326, 22900, 31455]
SLC35A1	1.47E-07	1.60E-06	0.002888	12	6	1.1601	[165, 178, 243, 4121, 7384, 32308]
ARFRP1	1.73E-07	2.05E-06	0.003427	13	5	1.1707	[10, 113, 256, 5033, 8005, 93061]
ATP6V1H	3.08E-07	2.51E-06	0.00389	14	6	0.89869	[23, 41, 391, 1557, 18574, 30986]
TMEM165	6.68E-07	5.25E-06	0.007591	15	5	0.91781	[40, 203, 916, 1925, 56269, 118354]
DHPS	1.19E-06	7.99E-06	0.010775	16	6	0.8407	[397, 455, 1171, 2252, 9622, 71043]
CD164	1.44E-06	8.44E-06	0.010775	17	5	0.86904	[5, 164, 522, 4751, 29434, 42402]
ATP6AP2	3.15E-06	2.35E-05	0.027879	18	5	1.0132	[56, 422, 7538, 7702, 8994, 101241]
SLC35B2	3.35E-06	2.44E-05	0.027879	19	4	0.87476	[521, 941, 1069, 2994, 46011, 76899]
MAN1A2	4.30E-06	2.94E-05	0.031931	20	4	0.3847	[20, 64, 19091, 50807, 113733, 118367]
ASNA1	5.98E-06	4.36E-05	0.045026	21	5	0.79718	[58, 606, 848, 5949, 69308, 91361]
POF1B	7.19E-06	5.09E-05	0.04972	22	5	0.52915	[402, 4586, 4916, 10605, 11079, 13279]
NDST1	8.64E-06	6.18E-05	0.053663	23	3	0.44459	[55, 92, 4218, 83415, 95807, 103911]
COG2	8.81E-06	6.18E-05	0.053663	24	4	0.50572	[475, 514, 969, 28993, 75459, 104172]
hsa-mir-126	1.32E-05	5.27E-05	0.04972	25	3	0.9174	[561, 1316, 1977, 97316]
PTAR1	1.35E-05	9.29E-05	0.076458	26	6	0.70217	[142, 994, 1129, 22269, 33061, 34479]
EMC1	1.39E-05	9.51E-05	0.076458	27	4	0.77239	[33, 264, 1138, 31001, 96523, 109659]
YKT6	1.50E-05	9.88E-05	0.076556	28	4	0.81855	[46, 597, 2723, 4613, 33792, 97623]
TRAPPC1	1.95E-05	0.00012024	0.086714	29	4	0.81559	[619, 1717, 2188, 4993, 67239, 115641]
MAP2K7	1.99E-05	0.00012161	0.086714	30	6	0.72639	[759, 955, 2403, 5030, 23604, 81239]
SRP14	2.05E-05	0.00012389	0.086714	31	6	0.84409	[283, 506, 3225, 5084, 20244, 39895]
RAB10	2.14E-05	0.00013073	0.088645	32	5	0.81688	[123, 1305, 2783, 5162, 48679, 95984]
ACKR4	2.40E-05	0.00014625	0.09616	33	3	0.49042	[517, 823, 1382, 93311, 102632, 120409]
EXTL3	3.25E-05	0.00019827	0.126529	34	6	0.59031	[878, 1025, 8193, 14958, 20375, 38648]
DAG1	3.81E-05	0.00022747	0.141018	35	6	0.53501	[2198, 6332, 8139, 13819, 17012, 81930]
KCNA2	4.50E-05	0.0002601	0.156766	36	5	0.52118	[2456, 4015, 4192, 6412, 86234, 88761]
DYRK1A	6.35E-05	0.00034063	0.199759	37	5	0.68406	[697, 5324, 14063, 14326, 19478, 111789]
KHNYN	8.08E-05	0.00043053	0.245831	38	4	0.61317	[792, 1714, 2144, 20630, 90063, 91673]
CRTC1	0.00010493	0.00057016	0.311015	39	6	0.79221	[2100, 3432, 6759, 17347, 33142, 48691]
SLC35G2	0.00010541	0.00057335	0.311015	40	5	0.69557	[2155, 3809, 6952, 10727, 22250, 119697]
POLR2B	0.00011082	0.00060849	0.322024	41	4	0.66208	[2525, 3127, 4556, 8470, 42329, 90406]
IL2RA	0.000115	0.0006272	0.324022	42	6	0.49454	[3431, 4833, 9263, 17412, 22750, 50469]
BBS2	0.00014123	0.00076272	0.382876	43	6	0.55437	[2285, 14100, 21387, 21822, 48722, 51603]
RNF4	0.0001431	0.00077641	0.382876	44	3	0.37169	[71, 388, 9031, 17048, 91684, 106647]
NT5C1A	0.00015709	0.00085581	0.412651	45	5	0.45673	[2222, 12100, 15311, 17725, 20178, 24654]
DUX2	0.0001669	0.00090554	0.427142	46	3	0.15883	[133, 418, 15341, 25509, 31643, 82224]
POM121L2	0.0001714	0.00093338	0.430904	47	4	0.96554	[1275, 3451, 7297, 9731, 35796, 112982]
VPS51	0.00019199	0.0010484	0.473907	48	5	0.82818	[472, 5614, 17813, 17938, 25949, 66518]
TRABD	0.00019775	0.0010757	0.476359	49	6	0.45804	[1838, 8577, 26385, 45397, 54544, 55119]
BOD1L2	0.00022623	0.0012131	0.526436	50	6	0.33173	[15923, 18666, 19127, 42132, 55480, 56601]
RS1	0.00023451	0.0012615	0.529037	51	5	0.59492	[210, 5559, 8011, 17121, 27343, 108622]
SNX32	0.00023608	0.0012679	0.529037	52	6	0.45113	[14443, 14458, 36721, 37875, 40353, 57069]
AGRP	0.00024064	0.0012939	0.529703	53	4	0.5245	[6128, 7088, 8167, 10846, 65923, 106936]
FAM134B	0.00026562	0.0014276	0.563186	54	6	0.42412	[1736, 4210, 30956, 51121, 54795, 58342]
CCDC140	0.00029395	0.0015759	0.584081	55	5	0.4472	[4114, 5317, 11055, 24558, 28922, 93947]
C15orf61	0.00029437	0.0015786	0.584081	56	5	0.70576	[5272, 5919, 8391, 12293, 14499, 28944]
NTN4	0.00029794	0.0015914	0.584081	57	6	0.38539	[3841, 28724, 42525, 47994, 56938, 59618]
ZNF91	0.00030965	0.0016571	0.584081	58	3	0.28013	[481, 571, 10284, 95550, 99835, 107035]
ATP12A	0.00031	0.0016589	0.584081	59	4	0.45908	[2375, 9133, 9271, 11737, 39632, 46272]
CPEB4	0.00031348	0.0016726	0.584081	60	6	0.64296	[783, 2194, 3551, 13427, 48500, 81512]
IQGAP1	0.00032032	0.0017036	0.584081	61	6	0.42267	[2146, 11294, 16598, 23736, 48913, 60462]
ATP6V1F	0.00032381	0.0017228	0.584081	62	1	-0.23909	[6, 13717, 48601, 67555, 80054, 99419]
LAP3	0.00033766	0.001794	0.598858	63	5	0.82229	[1565, 3351, 10171, 12060, 31153, 41007]
POP4	0.00034526	0.0018328	0.602535	64	4	0.64355	[250, 611, 18299, 37377, 93691, 94842]
TPTE	0.00035238	0.0018716	0.606103	65	3	0.07	[121, 617, 35192, 52040, 63099, 111950]
WDR78	0.00036465	0.0019313	0.608337	66	5	0.71024	[1601, 1613, 7052, 12372, 37947, 81348]
hsa-mir-4520a	0.00036523	0.0014029	0.563186	67	3	0.36952	[205, 996, 57966, 84011]
CGNL1	0.00036559	0.0019345	0.608337	68	4	0.4499	[270, 1066, 3780, 61005, 91078, 116218]
ATP6V1A	0.00036699	0.0017082	0.584081	69	3	0.39431	[575, 769, 24691, 85866, 99060, 110295]
CYLD	0.00037151	0.0019697	0.610537	70	4	0.73509	[306, 936, 8569, 12454, 109568, 117327]
HIST3H2A	0.00038032	0.0020157	0.616023	71	3	0.30711	[97, 642, 10938, 28450, 67998, 114600]
RPS5	0.00039405	0.0020846	0.628232	72	3	0.14107	[183, 654, 39019, 44397, 54620, 97985]
OXER1	0.000404	0.0021312	0.629169	73	5	0.95943	[221, 791, 3944, 16495, 44269, 65634]
HIST1H2BK	0.00041445	0.002191	0.629169	74	2	-0.11035	[258, 670, 57664, 80591, 88296, 116321]
PTPLA	0.00041704	0.0022037	0.629169	75	4	0.33136	[392, 672, 23694, 55434, 102097, 107784]
EGFL8	0.00042877	0.002258	0.636299	76	2	0.12361	[87, 681, 77739, 96814, 100214, 115634]
RGP1	0.00043698	0.0022945	0.638297	77	6	0.90601	[768, 2118, 9404, 16884, 32023, 67362]
GPX8	0.00045896	0.0023972	0.651918	78	5	0.64754	[3420, 5403, 6552, 13338, 81508, 98223]
CC2D1A	0.0004603	0.0024036	0.651918	79	5	0.83119	[738, 4598, 7739, 13351, 67548, 68641]
LYRM7	0.00046978	0.0021732	0.629169	80	5	0.54888	[610, 10066, 12938, 18849, 60726, 86166]
DEF8	0.00049126	0.0025574	0.670677	81	4	0.56061	[3177, 6664, 12871, 13641, 99849, 113566]
COG1	0.00049971	0.0026048	0.670677	82	5	0.60946	[180, 735, 8200, 36697, 46130, 66730]
MOV10	0.00050535	0.0026331	0.670677	83	6	0.45456	[13664, 28480, 30551, 35834, 53750, 65914]
SLC37A2	0.00050699	0.0026404	0.670677	84	4	0.43996	[550, 1827, 10979, 13798, 105156, 119637]
SMARCB1	0.00050974	0.0026582	0.670677	85	6	0.53447	[510, 2203, 5574, 25811, 48737, 66015]
OR2B3	0.00052797	0.0027413	0.68368	86	5	0.29403	[11427, 15389, 16208, 28885, 33605, 107889]
TAAR2	0.00054307	0.0028138	0.686228	87	3	0.30019	[537, 766, 20696, 28871, 76049, 105735]
PCOLCE2	0.0005433	0.0028147	0.686228	88	4	0.43586	[1350, 1763, 4402, 30114, 63457, 68581]
PAPL	0.00055088	0.0028576	0.688944	89	4	0.6785	[3047, 4216, 4743, 14179, 30063, 103692]
CAPZB	0.00057283	0.0029836	0.711402	90	2	0.053365	[11, 15862, 30102, 95561, 102607, 116662]
TPCN1	0.00059405	0.0030899	0.716768	91	6	0.25409	[6364, 32310, 46472, 51572, 51976, 67858]
GCC2	0.00060239	0.0031285	0.716768	92	5	0.58472	[224, 5678, 6976, 14612, 49433, 74490]
CHI3L1	0.00061768	0.0032058	0.716768	93	4	0.48413	[917, 1959, 4636, 50858, 61111, 111249]
NUMB	0.00062263	0.0032263	0.716768	94	3	0.17525	[12, 42863, 48770, 55962, 91300, 104076]
NOX4	0.00063343	0.0032857	0.716768	95	6	0.26403	[38367, 48383, 52804, 61918, 67240, 68742]
KRTAP5-4	0.00065186	0.0033774	0.716768	96	5	0.54467	[3509, 4652, 10812, 14984, 70562, 99571]
TPMT	0.00065597	0.0033938	0.716768	97	2	-0.123	[803, 842, 63839, 76674, 91961, 98447]
MTMR7	0.00065957	0.0034089	0.716768	98	5	0.57177	[48, 5511, 12640, 20840, 35509, 49698]
SPPL3	0.0006616	0.0034216	0.716768	99	4	0.46515	[621, 3781, 4762, 61783, 79905, 93366]
TRIM10	0.0006652	0.0034367	0.716768	100	6	0.42232	[5898, 8524, 42136, 53927, 55993, 69411]
IFNAR2	0.00066821	0.0034568	0.716768	101	3	0.30884	[2943, 4020, 4783, 5691, 32878, 102678]
SCCPDH	0.00067946	0.0035207	0.716768	102	6	0.27253	[5724, 18791, 46900, 61914, 65876, 69647]
hsa-mir-3140	0.00068431	0.002546	0.670677	103	4	0.52574	[500, 6382, 20665, 34252]
H2AFZ	0.00068462	0.0035457	0.716768	104	5	0.96872	[2338, 4902, 5817, 18700, 35804, 79145]
NICN1	0.00068808	0.0035677	0.716768	105	6	0.59318	[2693, 5843, 5874, 15226, 52241, 81607]
SLC28A3	0.00070653	0.0036626	0.729085	106	5	0.50226	[5157, 15073, 16294, 32822, 36130, 96697]
SRP72	0.00072396	0.0037547	0.740639	107	3	0.37449	[257, 887, 7142, 42966, 75799, 107405]
NUDT1	0.00077201	0.0039975	0.763328	108	2	0.030488	[15, 42679, 64782, 90141, 97640, 116537]
ZBTB42	0.00078397	0.0040614	0.763328	109	4	0.74379	[158, 2049, 5121, 23239, 99296, 100810]
CERKL	0.0008039	0.0041531	0.763328	110	6	0.38929	[14083, 23998, 31796, 36926, 71074, 71857]
PLA2G6	0.00081095	0.0041914	0.763328	111	6	0.65791	[2133, 3705, 16414, 19745, 37336, 72498]
ACTR6	0.00081133	0.0041933	0.763328	112	4	0.46429	[275, 940, 10860, 33054, 95039, 120647]
PCDP1	0.00081487	0.0042152	0.763328	113	4	0.46656	[709, 2438, 5211, 36223, 54419, 65693]
ANKRD26	0.00083374	0.0043082	0.763328	114	4	0.52261	[10075, 10414, 14229, 16252, 54964, 57269]
FAM114A1	0.00084083	0.0043511	0.763328	115	3	0.35287	[454, 1987, 5280, 80500, 102911, 104467]
KCNJ8	0.0008614	0.0044661	0.763328	116	5	0.42504	[19671, 25659, 30484, 36083, 37902, 61342]
PITPNM3	0.00086513	0.0044844	0.763328	117	5	0.58364	[8664, 12859, 31428, 37804, 37948, 116132]
SORBS2	0.00086608	0.0044871	0.763328	118	3	0.20566	[903, 974, 31195, 41253, 65803, 112016]
GJB7	0.00086918	0.0045026	0.763328	119	6	0.40696	[4316, 8642, 9837, 38340, 57024, 72909]
STX3	0.00086965	0.0045045	0.763328	120	4	0.72325	[333, 2077, 15092, 16469, 100629, 105822]
NIPA1	0.00087159	0.0045118	0.763328	121	5	0.35603	[17, 13799, 42693, 55068, 74653, 99822]
SULT4A1	0.00087724	0.0045405	0.763328	122	5	0.47962	[854, 982, 15636, 37737, 53573, 87659]
MYOZ3	0.00088192	0.0045651	0.763328	123	3	0.26588	[661, 985, 36751, 51815, 76790, 105754]
LTN1	0.00088352	0.0045734	0.763328	124	4	0.49314	[705, 9651, 13617, 16580, 60820, 113784]
DOK4	0.00089616	0.0046413	0.767473	125	6	0.2759	[5001, 10430, 30334, 49728, 70707, 73301]
SLC35E2	0.00090984	0.0047071	0.767473	126	4	0.50386	[10182, 11362, 12475, 16744, 25106, 118753]
MYADML2	0.00092137	0.0047623	0.767473	127	4	0.19	[18, 30144, 81706, 83515, 106052, 115521]
BRAP	0.00092212	0.0047659	0.767473	128	5	0.53408	[756, 2462, 16916, 38039, 38542, 70319]
PTGER1	0.0009245	0.004775	0.767473	129	5	0.39505	[26, 1008, 28114, 33983, 48524, 115819]
RHOXF2B	0.00093061	0.004164	0.763328	130	3	0.62288	[2558, 2857, 7136, 94414, 118372]
PPP1R1A	0.00093188	0.0048143	0.768091	131	5	0.51034	[4112, 7600, 13505, 16880, 46477, 94400]
ELOF1	0.00095577	0.0049343	0.772313	132	6	0.60162	[73, 8825, 10257, 18434, 71679, 74100]
MYCT1	0.0009587	0.0049475	0.772313	133	5	0.55524	[82, 2559, 5573, 29514, 55077, 64661]
MAGED1	0.00099459	0.0051123	0.792327	134	4	0.69453	[7623, 8785, 10560, 17248, 66776, 68867]
NOTCH3	0.0010086	0.005178	0.794624	135	5	0.55236	[30, 1056, 19340, 33655, 70701, 120215]
HS6ST1	0.0010137	0.0052003	0.794624	136	4	0.57529	[1462, 2012, 5694, 28729, 70203, 120013]
C21orf33	0.0010241	0.0052505	0.796684	137	6	0.351	[810, 2958, 28532, 44225, 57748, 75104]
CRCT1	0.001041	0.0053354	0.798026	138	5	0.44056	[1819, 4053, 5752, 77247, 80826, 112386]
BICD1	0.0010608	0.0054285	0.798026	139	5	0.48428	[8211, 8987, 33085, 36419, 39914, 82490]
A3GALT2	0.0010631	0.0054417	0.798026	140	5	0.51074	[8621, 13352, 15251, 20922, 39939, 74448]
BEST3	0.0010653	0.0054545	0.798026	141	5	0.23581	[991, 1089, 10366, 26173, 66871, 84648]
DSG3	0.0010694	0.00548	0.798026	142	3	0.12393	[1048, 1091, 9010, 19310, 19667, 83203]
C2CD4B	0.0010868	0.0055731	0.806172	143	3	0.35263	[104, 5630, 5845, 69229, 78849, 111526]
RPTN	0.0010975	0.0048932	0.772313	144	5	0.57743	[3413, 4478, 24085, 52949, 58981, 86115]
NUP155	0.0010984	0.0056293	0.808892	145	2	0.0086022	[196, 1105, 68044, 81837, 106928, 114251]
MFAP3	0.0011157	0.005715	0.808892	146	4	0.65133	[741, 6529, 8737, 17949, 36103, 68252]
RBM7	0.00112	0.0057369	0.808892	147	5	0.5614	[5704, 17206, 19050, 19428, 30036, 40471]
ADAMTSL3	0.0011214	0.0057411	0.808892	148	4	0.33619	[820, 1116, 14129, 38015, 72396, 118147]
RAMP3	0.0011678	0.0059573	0.833951	149	4	0.59511	[5199, 5683, 12376, 18212, 26565, 69542]
OCLN	0.0011799	0.0060135	0.836412	150	5	0.45333	[6645, 13762, 15659, 28113, 40975, 90868]
ARPC3	0.0012174	0.0061942	0.845282	151	3	0.30735	[91, 5650, 6121, 83898, 93209, 97592]
NECAP1	0.0012235	0.0062247	0.845282	152	6	0.24983	[1034, 26358, 44355, 59652, 69976, 77584]
C11orf84	0.0012302	0.0062535	0.845282	153	5	0.49402	[4655, 12766, 21867, 35691, 41368, 85782]
RABGGTB	0.0012334	0.0062722	0.845282	154	6	0.88543	[179, 1175, 8859, 46950, 77135, 81790]
OR5AC2	0.0012385	0.0062987	0.845282	155	4	0.36381	[3226, 3460, 6155, 9384, 81963, 85711]
PPP1R21	0.0012411	0.006311	0.845282	156	5	0.51942	[3212, 5981, 15718, 17020, 18599, 50768]
TDO2	0.0012717	0.0064629	0.849895	157	4	0.60566	[1520, 6102, 6214, 23697, 26236, 35932]
LONRF2	0.0012921	0.0065688	0.858613	158	5	0.45116	[3424, 12244, 13329, 29217, 41940, 58554]
DOHH	0.00133	0.0067499	0.8619	159	5	1.1316	[458, 1222, 8711, 28470, 81155, 99736]
PMFBP1	0.0013432	0.006812	0.8619	160	6	0.32182	[23702, 60396, 61031, 75129, 78855, 78899]
LGI2	0.0013541	0.0068659	0.8619	161	5	0.52535	[683, 6958, 33521, 36706, 37870, 42431]
PSEN1	0.0013593	0.0068827	0.8619	162	4	0.68329	[1136, 4013, 6376, 50502, 61584, 92968]
HECW2	0.0013694	0.0069243	0.8619	163	4	0.39062	[27, 42021, 49224, 57344, 62741, 109553]
FAM24A	0.0013738	0.0069462	0.8619	164	3	0.091055	[95, 1243, 18556, 31743, 83114, 96604]
MFNG	0.0013945	0.0070447	0.8619	165	4	0.45832	[2916, 3082, 6447, 29893, 42438, 102297]
HAMP	0.0013964	0.007052	0.8619	166	6	0.46626	[4462, 16493, 25903, 39052, 52663, 79436]
SRP68	0.0014064	0.0071054	0.8619	167	4	0.41397	[2521, 5508, 6468, 69238, 74344, 106391]
TAF1B	0.0014065	0.0071059	0.8619	168	3	0.14468	[725, 1261, 51827, 57083, 79729, 97910]
TMEM198	0.0014143	0.0071492	0.8619	169	5	0.32819	[6247, 10804, 18928, 24397, 32942, 42874]
PES1	0.0014159	0.0071574	0.8619	170	3	-0.098411	[340, 1265, 2577, 24310, 40361, 76923]
C20orf197	0.0014306	0.0072277	0.8619	171	6	0.29941	[24241, 30374, 33496, 43213, 70467, 79806]
FAM217A	0.0014332	0.0072432	0.8619	172	4	0.46134	[6264, 9774, 13780, 19537, 80265, 90661]
SRP19	0.0014391	0.0072692	0.8619	173	5	0.55745	[1798, 7705, 10546, 31086, 43049, 99269]
SHISA6	0.0014751	0.0074335	0.875114	174	4	0.53836	[3961, 11479, 13033, 19720, 57554, 82592]
RNF141	0.0014807	0.0074613	0.875114	175	5	0.33604	[10635, 24800, 27748, 32934, 34834, 43359]
FOXN2	0.0015166	0.0076325	0.880722	176	3	0.014	[1215, 1312, 52061, 74561, 79896, 94078]
MVD	0.0015641	0.0078588	0.880722	177	5	0.34287	[13230, 22637, 36452, 38698, 43076, 43933]
ZNF358	0.0015684	0.0078862	0.880722	178	3	0.46287	[31, 24181, 54340, 55280, 101091, 103484]
TMEM136	0.0015724	0.0079085	0.880722	179	5	0.37956	[4821, 12382, 28380, 33639, 39867, 43988]
SPAG11A	0.0015831	0.0079587	0.880722	180	4	0.20397	[650, 1341, 22424, 58677, 75609, 76070]
CAMKMT	0.0015883	0.0079865	0.880722	181	5	0.4539	[4561, 15823, 17942, 20201, 27478, 61562]
ATP5S	0.0016064	0.0080614	0.880722	182	5	0.46857	[2674, 6392, 6826, 42807, 50923, 64769]
PIGL	0.0016081	0.0080687	0.880722	183	5	0.28443	[84, 1354, 50555, 65477, 81067, 87222]
PTPRZ1	0.0016216	0.008139	0.880722	184	5	0.29726	[12504, 16409, 21411, 35114, 44309, 119388]
TEX14	0.0016306	0.0081837	0.880722	185	6	0.30975	[1407, 6736, 38678, 47089, 57278, 81689]
ZCCHC8	0.0016343	0.0081992	0.880722	186	5	0.3936	[3013, 10769, 39720, 42147, 44381, 89492]
NR1D1	0.0016459	0.0082553	0.881989	187	3	0.079255	[785, 1371, 12570, 49261, 55825, 76855]
NRF1	0.0016518	0.0082923	0.881989	188	5	0.51453	[3805, 19710, 35451, 42958, 44524, 48264]
NUPR1	0.0017177	0.0086163	0.90268	189	2	0.053537	[34, 5768, 26648, 54822, 104448, 119602]
TNFRSF14	0.0017254	0.0086532	0.90268	190	4	0.40689	[694, 1404, 19199, 62574, 75277, 112286]
NonTargetingControlGuideForHuman_0538	0.0017265	0.003355	0.716768	191	1	1.4974	[105, 62604]
IGFL2	0.0017395	0.0087258	0.903324	192	5	0.37862	[484, 13834, 24930, 31226, 37004, 45080]
GSS	0.0017674	0.0088576	0.907879	193	3	0.24656	[35, 38834, 44136, 59060, 94835, 97363]
MGAT1	0.0017708	0.0088704	0.907879	194	3	0.39119	[4297, 6503, 7095, 15093, 83297, 108652]
hsa-mir-4445	0.001772	0.006399	0.848255	195	3	1.0631	[2771, 6038, 13560, 103011]
hsa-mir-1302-5	0.0017758	0.0064114	0.848255	196	3	0.58118	[53, 2932, 28463, 39501]
CLK1	0.0017943	0.0089818	0.908427	197	6	0.2677	[2822, 29705, 30749, 65070, 78112, 83053]
NAT9	0.001817	0.0090986	0.913985	198	6	0.47144	[5751, 10700, 13304, 21154, 70875, 83233]
NonTargetingControlGuideForHuman_0756	0.001832	0.003559	0.716768	199	2	0.73166	[235, 6495]
NonTargetingControlGuideForHuman_0629	0.0018343	0.0035626	0.716768	200	1	0.93482	[112, 115164]
PPIP5K2	0.0018631	0.0093263	0.919387	201	4	0.53656	[1816, 8603, 11582, 21317, 28907, 96249]
RWDD4	0.0018636	0.0093286	0.919387	202	3	0.31896	[426, 7030, 7257, 54024, 60096, 106036]
CCDC62	0.0018669	0.009345	0.919387	203	3	-0.14179	[37, 46141, 46349, 49832, 61127, 74016]
SACM1L	0.0018734	0.0093801	0.919387	204	5	0.56451	[2981, 5153, 24628, 27514, 45852, 97818]
NBPF4	0.0018769	0.0093952	0.919387	205	4	0.49614	[357, 2536, 7275, 25697, 73503, 88776]
PDF	0.0018791	0.0094066	0.919387	206	4	0.20291	[1112, 1468, 38226, 59419, 84460, 117364]
POLR3A	0.0018889	0.0094531	0.919793	207	5	0.64579	[2953, 3777, 13243, 23039, 29871, 45949]
RRS1	0.0019167	0.0095909	0.924198	208	2	-0.085572	[38, 33824, 42097, 68152, 106460, 107657]
ACOT4	0.0019308	0.0096571	0.924198	209	2	-0.12678	[1359, 1490, 26668, 45216, 61852, 92847]
COL17A1	0.0019536	0.0097716	0.924198	210	5	0.56061	[3732, 6024, 16892, 20794, 21647, 77225]
HSP90B1	0.0019556	0.0097776	0.924198	211	3	0.075419	[365, 1500, 30739, 67337, 88268, 99321]
C3orf27	0.0019559	0.0097798	0.924198	212	5	0.67962	[836, 9005, 20051, 43215, 46373, 98170]
SNRPN	0.0019664	0.0098355	0.924198	213	4	0.28453	[39, 13356, 47439, 49576, 58556, 102145]
GPLD1	0.0019732	0.0098693	0.924198	214	4	0.497	[3882, 6505, 7424, 27251, 29476, 111224]
hsa-mir-6727	0.0019749	0.0071018	0.8619	215	2	0.30521	[59, 49875, 76880, 89121]
HNRNPCL1	0.0019887	0.0099468	0.924198	216	5	0.36989	[3169, 7598, 16632, 42083, 45163, 46557]
RBP7	0.0019943	0.0099669	0.924198	217	3	0.21909	[1135, 1516, 18656, 21078, 96315, 110846]
NonTargetingControlGuideForHuman_0158	0.0020036	0.0039049	0.763313	218	2	0.5173	[5682, 6851]
USP17L1P	0.0020139	0.010058	0.928692	219	2	-0.16792	[1489, 1523, 8337, 50260, 84414, 88750]
IGFL1	0.0020232	0.010106	0.929162	220	5	0.27871	[1756, 9600, 15755, 44968, 45597, 46761]
SGCD	0.0020355	0.010162	0.93038	221	5	0.71765	[399, 19682, 23712, 28122, 46839, 57674]
GPR25	0.002061	0.010274	0.933954	222	5	0.62582	[1081, 22897, 25076, 35974, 46992, 116096]
POLG2	0.0020645	0.010291	0.933954	223	2	-0.045976	[396, 1544, 79629, 93431, 101971, 109885]
CNOT1	0.0020997	0.010451	0.933954	224	6	0.27287	[6972, 23128, 37953, 67495, 84816, 85376]
NEK2	0.0021156	0.01052	0.933954	225	3	0.11211	[42, 7453, 8864, 19019, 29177, 82946]
C3orf58	0.0021272	0.010577	0.933954	226	2	-0.0031104	[127, 1567, 34569, 72896, 76173, 93727]
HSD3B2	0.0021442	0.010659	0.933954	227	6	0.34416	[23192, 26054, 28003, 56595, 66007, 85694]
DDX60L	0.0021466	0.010669	0.933954	228	5	0.45641	[20048, 22558, 25177, 37950, 47489, 114414]
hsa-mir-320b-1	0.0021525	0.0077506	0.880722	229	2	0.57054	[1055, 2591, 55894, 107141]
NTPCR	0.0021592	0.010725	0.933954	230	3	0.16929	[1437, 7020, 7722, 22028, 77220, 87313]
METTL13	0.0021653	0.010752	0.933954	231	1	-0.098244	[43, 13106, 25011, 80432, 89980, 103561]
ZSCAN29	0.0021696	0.01077	0.933954	232	5	0.37185	[16167, 16581, 23426, 33768, 46830, 47619]
LEPROTL1	0.002185	0.010847	0.933954	233	4	0.53274	[1122, 1589, 16795, 32784, 94667, 115855]
C7orf55-LUC7L2	0.0021883	0.0095635	0.924198	234	4	0.26851	[525, 1986, 58864, 59037, 62652]
hsa-mir-4725	0.002207	0.0079468	0.880722	235	3	0.40889	[66, 25284, 39439, 53851]
NHLRC2	0.0022375	0.011096	0.940118	236	4	0.45081	[890, 8018, 13282, 22699, 45873, 56735]
ROS1	0.0022569	0.011186	0.940118	237	3	0.34402	[1852, 1867, 7885, 25514, 88800, 106538]
hsa-mir-7-1	0.002264	0.0081641	0.880722	238	4	0.49971	[1277, 14456, 15088, 66069]
PPP1CB	0.0022648	0.011224	0.940118	239	4	0.33558	[45, 22526, 65012, 73532, 81764, 92513]
TMCO4	0.0022668	0.011235	0.940118	240	4	0.43413	[216, 16211, 22004, 22787, 91028, 100512]
WBSCR17	0.0022735	0.011265	0.940118	241	6	0.40984	[2564, 7228, 21889, 37303, 57582, 87026]
HMHB1	0.0022758	0.0099341	0.924198	242	4	0.34998	[8783, 25587, 31033, 31485, 117693]
GTF3C1	0.0023268	0.011507	0.949347	243	3	0.12424	[774, 1646, 81027, 106989, 113078, 118080]
NonTargetingControlGuideForHuman_0623	0.002332	0.0045382	0.763328	244	2	1.6303	[145, 66086]
CDC25C	0.0023476	0.011604	0.949553	245	4	0.38814	[954, 9653, 9933, 23060, 98702, 114943]
RSPH10B2	0.0023643	0.011691	0.949553	246	3	0.1514	[47, 1070, 9496, 36668, 101628, 113361]
SLIT1	0.0023669	0.0117	0.949553	247	6	0.24359	[7800, 18323, 34256, 52791, 68488, 87635]
OR10X1	0.0023685	0.011707	0.949553	248	6	0.23236	[8910, 33259, 55758, 75024, 81631, 87650]
SRPRB	0.0023963	0.011834	0.954562	249	4	0.47123	[1073, 1672, 25234, 27632, 62739, 110795]
SNTG1	0.0024164	0.011931	0.955299	250	4	0.3254	[1306, 3734, 8117, 12891, 50336, 65809]
MDP1	0.0024391	0.012046	0.956439	251	4	0.4838	[1662, 1689, 13807, 65691, 77146, 98520]
FBXW7	0.0024421	0.012061	0.956439	252	6	0.4132	[5835, 6119, 26789, 62191, 64431, 88119]
THRA	0.0024452	0.012078	0.956439	253	2	-0.073119	[125, 1691, 32188, 60777, 82731, 113140]
MYBPC2	0.0024582	0.012142	0.956468	254	3	0.50472	[495, 6538, 8181, 64083, 93559, 117432]
PSTK	0.0024637	0.012166	0.956468	255	4	0.2357	[49, 31106, 66328, 80241, 82862, 99652]
SLC7A3	0.0024909	0.012301	0.962359	256	6	0.32185	[18563, 32003, 73632, 83067, 84781, 88406]
ZBTB47	0.0024976	0.012334	0.962359	257	4	0.48791	[643, 15766, 19959, 23539, 86879, 98983]
hsa-mir-6824	0.0025054	0.0090014	0.908427	258	2	0.21593	[76, 27625, 90256, 99510]
TMEM151A	0.0025134	0.012393	0.962359	259	2	-0.38424	[50, 33874, 57393, 64817, 68320, 81157]
ABAT	0.0025631	0.012592	0.966467	260	3	0.048065	[51, 28754, 45449, 58806, 70270, 98085]
TRAPPC4	0.0025869	0.012685	0.966467	261	4	0.65231	[513, 3878, 19474, 21122, 23809, 108577]
FDX1L	0.0025885	0.012691	0.966467	262	3	0.15204	[486, 1742, 4875, 11177, 27421, 100940]
RALYL	0.0026129	0.012781	0.966467	263	3	0.12818	[52, 6268, 14631, 43328, 54015, 113272]
MEP1B	0.0026184	0.012803	0.966467	264	5	0.42326	[3783, 23145, 24745, 42742, 49912, 99967]
PIGN	0.0026515	0.012923	0.966467	265	3	0.35784	[2295, 7984, 8428, 75592, 76775, 91665]
OSBPL11	0.0026616	0.01296	0.966467	266	4	0.54603	[78, 1770, 16951, 30769, 73158, 114394]
VENTX	0.002668	0.012985	0.966467	267	3	-0.12748	[562, 1774, 44670, 46009, 56690, 81658]
HSPA4	0.0026832	0.013047	0.966467	268	5	0.42842	[3986, 11083, 19958, 46266, 50180, 72456]
CLEC1B	0.0026886	0.013072	0.966467	269	3	0.34722	[1415, 2921, 8484, 65507, 94163, 99501]
LMTK2	0.0027033	0.013127	0.966467	270	4	0.27738	[1550, 1788, 31811, 61359, 72296, 73325]
SKA2	0.0027123	0.013158	0.966467	271	4	0.16656	[54, 58211, 68600, 70550, 73306, 84252]
CCDC172	0.0027211	0.013184	0.966467	272	5	0.41741	[3977, 11047, 14001, 21832, 38932, 50372]
PRSS55	0.0027217	0.011728	0.949553	273	2	-0.023633	[2192, 2233, 54432, 86185, 97356, 112453]
NonTargetingControlGuideForHuman_0446	0.0027301	0.0053395	0.798026	274	2	1.2331	[170, 8727]
TCAIM	0.0027356	0.013233	0.966747	275	3	0.18182	[379, 1801, 10196, 19770, 45837, 100484]
ZYX	0.0027781	0.013384	0.97302	276	4	0.36999	[13078, 14802, 16272, 24390, 91080, 118007]
ALDH3A1	0.0027983	0.013452	0.97302	277	4	0.61658	[1169, 2740, 8623, 46434, 51745, 53294]
hsa-mir-4637	0.0028254	0.0078382	0.880722	278	2	0.49953	[1634, 4439, 38283]
DNTT	0.002837	0.0136	0.973875	279	2	-0.12799	[674, 1842, 7373, 43355, 66537, 102586]
PARPBP	0.0028614	0.013681	0.974761	280	2	-0.0029185	[57, 15655, 35084, 41450, 107729, 108588]
MINOS1	0.002865	0.013702	0.974761	281	4	0.43633	[2820, 7285, 9419, 18945, 24640, 32515]
UNC50	0.0028919	0.013793	0.974861	282	5	0.48356	[1509, 2079, 8745, 36887, 79332, 87174]
POLDIP3	0.0029155	0.013877	0.975023	283	4	0.46485	[7018, 11729, 19884, 24758, 46367, 84267]
TMEM30A	0.0029167	0.013885	0.975023	284	3	0.31383	[201, 1871, 30520, 49325, 108751, 114812]
WDR7	0.0029568	0.014034	0.980214	285	5	0.3304	[24251, 25603, 39354, 47846, 51393, 79844]
ACER2	0.0029604	0.01405	0.980214	286	5	0.30853	[22398, 39014, 42859, 45441, 51404, 71023]
RPA4	0.0029745	0.014105	0.980944	287	3	0.28459	[2029, 4824, 8857, 12214, 71253, 100966]
hsa-mir-5697	0.0029816	0.010612	0.933954	288	4	0.28534	[21166, 21621, 46757, 53135]
METTL14	0.0029977	0.014187	0.981917	289	5	0.39342	[668, 2864, 8885, 49782, 76480, 94862]
TRANK1	0.0030028	0.01421	0.981917	290	3	0.27015	[280, 5021, 8890, 66333, 91518, 101367]
INADL	0.0030281	0.01431	0.984694	291	4	0.32557	[1602, 1909, 20702, 59876, 77663, 114706]
USE1	0.0030602	0.014436	0.986142	292	2	0.10535	[61, 21018, 35488, 92839, 103227, 108520]
TSPY2	0.0030703	0.010914	0.935996	293	2	0.33613	[1159, 3162, 4111, 88982]
PSMD10	0.0030755	0.014498	0.986142	294	5	0.39641	[423, 7167, 19154, 49917, 51792, 51929]
hsa-mir-5189	0.0030831	0.010963	0.936521	295	4	0.56966	[760, 12103, 47842, 53659]
GJA5	0.0031033	0.014611	0.986649	296	3	0.26392	[1114, 7568, 9015, 87560, 97577, 99475]
JAKMIP2	0.0031391	0.01474	0.986649	297	4	0.48076	[1733, 6272, 12484, 15447, 25388, 106303]
INTS12	0.0031432	0.014754	0.986649	298	5	0.41273	[9878, 18122, 27000, 31819, 32561, 52205]
CDK17	0.00315	0.014776	0.986649	299	5	0.35534	[3895, 9980, 12010, 25415, 69203, 103648]
MICU2	0.0031692	0.014854	0.986649	300	3	0.25606	[1152, 1956, 58261, 63978, 90161, 118668]
ACRC	0.0031722	0.01351	0.973866	301	2	0.012268	[77, 11330, 49944, 103721, 116707]
SLC25A35	0.0031891	0.013584	0.973875	302	5	0.30018	[5952, 15235, 45559, 54706, 74921]
COG4	0.0032041	0.014971	0.986649	303	4	0.60156	[86, 1969, 11789, 50650, 96044, 115960]
C1orf105	0.0032173	0.015026	0.986649	304	4	0.44434	[9331, 13500, 15603, 25606, 62700, 88994]
hsa-mir-5586	0.0032346	0.011501	0.949347	305	3	0.47682	[99, 26480, 28762, 50579]
PDGFA	0.0032815	0.015247	0.986649	306	3	-0.024616	[804, 1995, 4608, 85675, 87933, 88691]
ADAMTS6	0.0032921	0.015285	0.986649	307	2	-0.035059	[1134, 1998, 50521, 50699, 95759, 116711]
EXT1	0.0033002	0.015319	0.986649	308	5	0.52531	[793, 2397, 23900, 25837, 39809, 65799]
PTCH1	0.0033133	0.015364	0.986649	309	5	0.42851	[3048, 8293, 9281, 26546, 28978, 60555]
ERLEC1	0.0033309	0.015428	0.986649	310	5	0.47403	[3770, 4615, 13298, 25898, 55147, 65681]
PIM3	0.0033347	0.015441	0.986649	311	2	-0.048097	[1747, 2013, 11407, 102065, 103929, 117265]
BMP5	0.0033383	0.015449	0.986649	312	3	0.074335	[703, 2014, 30419, 57435, 88200, 109287]
ZMYND19	0.0033475	0.015486	0.986649	313	5	0.26726	[1785, 34623, 48161, 48870, 53067, 57678]
GSC2	0.0033584	0.015532	0.986649	314	2	-0.15188	[67, 5571, 24803, 63196, 67841, 120752]
ANKRD39	0.0033597	0.015538	0.986649	315	3	0.17965	[644, 2021, 15667, 48973, 62542, 89774]
CA5A	0.0033789	0.015603	0.986649	316	4	0.68539	[4626, 6302, 18527, 26025, 31055, 102886]
WRB	0.003408	0.015716	0.986649	317	4	0.3371	[68, 3640, 30869, 66093, 68954, 111158]
NonTargetingControlGuideForHuman_0062	0.00341	0.0066386	0.8619	318	2	0.56411	[212, 88100]
KIF4B	0.0034342	0.015822	0.986649	319	4	0.43521	[1439, 9089, 9428, 33148, 99881, 105034]
ZBTB40	0.0034422	0.015849	0.986649	320	5	0.40982	[8892, 18687, 21627, 26198, 47196, 69529]
NAP1L2	0.0034577	0.015906	0.986649	321	3	0.12756	[69, 3793, 84501, 95822, 117838, 119105]
ATXN10	0.0034588	0.015909	0.986649	322	4	0.50682	[3059, 4670, 14722, 26228, 107182, 112002]
POLR3B	0.0034751	0.015976	0.986649	323	3	0.34738	[106, 8294, 9472, 16416, 99694, 109227]
CSNK2A2	0.0034936	0.01603	0.986649	324	3	0.15749	[3168, 6173, 9489, 26202, 63862, 119535]
hsa-mir-320b-2	0.0035021	0.012419	0.962359	325	4	0.35678	[20719, 29983, 40059, 55643]
LRP2BP	0.0035571	0.016272	0.986649	326	2	-0.15591	[72, 7884, 25007, 71993, 75297, 93290]
MRGBP	0.0035582	0.016274	0.986649	327	5	0.48124	[2880, 9764, 31474, 33242, 53834, 103998]
RCOR2	0.0035593	0.016278	0.986649	328	3	0.1903	[1782, 2089, 6415, 34548, 40340, 116045]
CD69	0.003598	0.016412	0.986649	329	5	0.59841	[5089, 15119, 23895, 26557, 78419, 90070]
SLC43A3	0.0036091	0.016454	0.986649	330	5	0.54551	[1609, 11041, 16047, 26591, 81297, 109394]
ZNF146	0.0036332	0.016541	0.986649	331	4	0.29559	[782, 2114, 37460, 74631, 84223, 120609]
TLL2	0.0036539	0.016604	0.986649	332	5	0.56718	[2221, 11768, 15595, 26744, 51592, 57458]
COA1	0.0036675	0.01666	0.986649	333	4	0.41719	[1792, 8622, 9705, 37196, 74295, 96038]
hsa-mir-1294	0.0036874	0.01305	0.966467	334	3	0.54872	[2083, 5820, 18692, 80760]
GPIHBP1	0.0036966	0.016773	0.986649	335	4	0.35276	[1191, 2134, 21514, 27250, 27761, 113888]
RAB6A	0.0037061	0.016806	0.986649	336	3	0.30462	[75, 26918, 38139, 66612, 98343, 117574]
TRIM29	0.0037116	0.016827	0.986649	337	2	-0.0076784	[978, 2138, 42334, 49685, 108776, 115284]
hsa-mir-200a	0.0037125	0.013136	0.966467	338	4	0.53552	[11835, 15193, 18745, 64151]
LYRM2	0.0037491	0.016964	0.986649	339	5	0.45745	[14828, 21643, 25831, 26971, 32879, 78487]
TMPRSS2	0.0037568	0.01699	0.986649	340	2	0.061721	[1914, 2151, 48474, 98840, 102959, 114396]
ZNF729	0.003804	0.017169	0.986649	341	5	0.38868	[1293, 26938, 29375, 36280, 44709, 54710]
hsa-mir-7845	0.003805	0.013453	0.97302	342	4	0.47151	[15374, 34867, 40409, 56978]
ARHGAP17	0.003806	0.017179	0.986649	343	3	0.17214	[471, 2170, 74411, 98027, 107484, 110794]
SLAMF6	0.0038219	0.017232	0.986649	344	5	0.47036	[6477, 10582, 16772, 30645, 54771, 98172]
hsa-mir-4501	0.0038771	0.007533	0.878766	345	2	0.45626	[5131, 10280]
GPR22	0.0038938	0.017493	0.986649	346	5	0.33485	[1016, 2193, 35072, 50202, 56322, 76389]
hsa-mir-3975	0.0038971	0.013757	0.974861	347	2	0.029943	[120, 36815, 54422, 88891]
IYD	0.0038988	0.017512	0.986649	348	5	0.37135	[2137, 5353, 15115, 27082, 53810, 55030]
ZCCHC5	0.0039047	0.01754	0.986649	349	2	-0.036364	[79, 18735, 28329, 89023, 102629, 119566]
TFIP11	0.0039169	0.017581	0.986649	350	3	0.026751	[1861, 2199, 17694, 51126, 70496, 72374]
UBE2Z	0.0039544	0.017728	0.986649	351	2	0.017284	[80, 10097, 28044, 36242, 105823, 114965]
TAS2R60	0.0039565	0.017737	0.986649	352	4	0.43987	[5910, 20478, 26199, 27438, 88877, 100052]
EHBP1L1	0.004002	0.017895	0.986649	353	3	0.32688	[1686, 2224, 33611, 41755, 100956, 110547]
BOP1	0.0040041	0.0179	0.986649	354	2	-0.67263	[81, 6022, 33217, 33809, 36853, 61034]
SRY	0.0040322	0.017993	0.986649	355	4	0.32618	[6304, 7586, 10122, 23297, 74961, 92450]
OXNAD1	0.0040382	0.018013	0.986649	356	4	0.60549	[3605, 5019, 19411, 27644, 27837, 27848]
REEP3	0.0040449	0.018045	0.986649	357	2	0.028308	[1610, 2237, 60353, 85800, 106171, 120018]
hsa-mir-3691	0.0040681	0.014341	0.984694	358	3	0.47292	[9941, 10901, 19559, 101040]
DISC1	0.0041005	0.014454	0.986142	359	2	0.36199	[2982, 3733, 6813, 53759]
PABPC1	0.0041034	0.018256	0.986649	360	1	-0.2819	[83, 23903, 32946, 75657, 101293, 113747]
TG	0.0041075	0.018273	0.986649	361	5	0.38814	[1358, 9223, 37309, 49263, 55750, 114250]
NAA11	0.0041098	0.018279	0.986649	362	5	0.45712	[85, 6574, 12729, 39454, 45418, 55763]
OGDH	0.0041231	0.01832	0.986649	363	5	0.67134	[1329, 4928, 21448, 35074, 39400, 55799]
FAM122A	0.0041294	0.018343	0.986649	364	5	0.48048	[538, 8547, 10224, 34990, 56756, 64296]
GOLGA6A	0.0041511	0.018433	0.986649	365	3	0.37155	[496, 2273, 11279, 93732, 110679, 118439]
CACNB1	0.0041551	0.018448	0.986649	366	3	0.24017	[1461, 2274, 10836, 46026, 58168, 118418]
ACTR2	0.004163	0.018482	0.986649	367	2	-0.20762	[1375, 2276, 8715, 78476, 85081, 99875]
ZBTB16	0.0041721	0.018515	0.986649	368	4	0.39762	[13952, 25398, 26514, 27912, 98881, 100477]
TEX101	0.0041931	0.018589	0.986649	369	4	0.53609	[6344, 12208, 17784, 27958, 61957, 83369]
SRD5A1	0.0042055	0.01765	0.986649	370	4	0.61087	[806, 8891, 10357, 16368, 38167, 86006]
BCL2L1	0.0042069	0.018638	0.986649	371	4	0.43143	[2502, 8475, 21489, 27981, 105737, 106695]
WDR52	0.0042348	0.018733	0.986649	372	5	0.4417	[5942, 9835, 33184, 54109, 56161, 89613]
SCML4	0.0042547	0.018818	0.986649	373	3	0.24462	[1622, 2304, 26322, 32143, 62862, 108385]
FZD1	0.0042809	0.01892	0.986649	374	5	0.31774	[23780, 36076, 44094, 54937, 56294, 57870]
CLCN4	0.0042908	0.018959	0.986649	375	2	-0.14558	[2184, 2313, 10528, 20084, 52340, 94995]
PRAMEF6	0.0043051	0.0083584	0.88469	376	1	0.42654	[268, 13803]
SHMT2	0.0043097	0.019032	0.986649	377	4	0.53921	[9324, 9968, 22781, 27108, 28209, 117516]
HK1	0.0043243	0.01908	0.986649	378	4	0.4116	[5921, 17060, 21987, 28233, 34939, 96852]
URB1	0.0043311	0.019101	0.986649	379	4	0.26154	[560, 2324, 28305, 56447, 56738, 75655]
NonTargetingControlGuideForHuman_0291	0.0043312	0.0084064	0.885442	380	2	0.58448	[2928, 11013]
OVOL1	0.0043478	0.019165	0.986649	381	4	0.481	[3811, 10191, 10438, 43766, 101170, 113603]
GAS7	0.0043516	0.019183	0.986649	382	3	0.18311	[88, 6101, 29210, 76978, 90982, 112564]
TMEM66	0.0043683	0.019246	0.986649	383	4	0.53584	[4549, 9474, 12178, 28336, 63236, 118757]
CDKL5	0.0043754	0.019271	0.986649	384	5	0.32793	[5603, 16380, 27718, 40802, 42488, 56620]
URI1	0.0043756	0.019272	0.986649	385	3	0.19995	[1483, 2336, 8776, 14126, 30007, 105186]
IVD	0.0043919	0.019334	0.986649	386	5	0.19082	[716, 2341, 48416, 55331, 76473, 85224]
EPHA5	0.0044002	0.019366	0.986649	387	5	0.40839	[3296, 6928, 9588, 10503, 38407, 81022]
RUSC1	0.0044013	0.019369	0.986649	388	1	0.0035959	[89, 48674, 71553, 105563, 115378, 116764]
MSANTD4	0.0044509	0.01955	0.986649	389	4	0.26682	[90, 10034, 10473, 50004, 57822, 107608]
EXOC3	0.0044533	0.019562	0.986649	390	5	0.45883	[3864, 22931, 26433, 30673, 56855, 118823]
ZNF629	0.0044734	0.019637	0.986649	391	5	0.47688	[2036, 4883, 24734, 28541, 43129, 66884]
hsa-mir-4640	0.0044931	0.015757	0.986649	392	2	0.12903	[139, 20903, 59315, 89959]
NonTargetingControlGuideForHuman_0732	0.0045012	0.0087427	0.903324	393	2	0.74998	[5069, 11275]
FCRLA	0.0045165	0.01979	0.986649	394	4	0.43447	[2087, 13152, 26293, 28626, 118345, 120284]
TMEM41A	0.0045972	0.020077	0.986649	395	5	0.35896	[10250, 24798, 32899, 36582, 57306, 107083]
MRGPRX4	0.0045998	0.02009	0.986649	396	3	0.16844	[93, 4868, 42390, 66535, 67300, 103887]
SULT1E1	0.0046117	0.020123	0.986649	397	5	0.29293	[5345, 18462, 27038, 46333, 50735, 57358]
DPEP2	0.0046121	0.020126	0.986649	398	4	0.60742	[3974, 6683, 9118, 10731, 65974, 108632]
NonTargetingControlGuideForHuman_0044	0.0046472	0.0089991	0.908427	399	2	1.1524	[3976, 11494]
MTA2	0.0046516	0.020281	0.986649	400	3	0.075024	[2128, 2421, 22693, 58829, 85692, 117579]
SLC46A2	0.0046648	0.020334	0.986649	401	3	0.33903	[8999, 10050, 10782, 71177, 101617, 112040]
ZNF697	0.0046767	0.020382	0.986649	402	5	0.5196	[2938, 12291, 12440, 16642, 35871, 57541]
PLCL2	0.0046848	0.020408	0.986649	403	5	0.50671	[541, 11593, 15067, 41544, 57561, 95543]
OR5J2	0.0046856	0.020412	0.986649	404	5	0.30375	[27886, 46885, 50410, 51931, 57562, 111475]
LRRC39	0.004687	0.020417	0.986649	405	5	0.38975	[11868, 17026, 25467, 41292, 57564, 105547]
CNTNAP1	0.0046892	0.020424	0.986649	406	5	0.66018	[919, 2432, 19925, 33941, 78494, 99590]
hsa-mir-384	0.0046917	0.016437	0.986649	407	2	0.67671	[147, 13530, 76993, 92599]
TTC14	0.0046976	0.020448	0.986649	408	4	0.10489	[623, 2435, 56483, 64058, 83006, 99562]
C1QTNF4	0.0046991	0.020454	0.986649	409	2	-0.24472	[96, 36046, 58697, 61650, 85119, 92516]
ZNF706	0.004706	0.020483	0.986649	410	3	0.043154	[1985, 2437, 8375, 13898, 14715, 30931]
ADIPOR1	0.0047096	0.020498	0.986649	411	4	0.42415	[11194, 23504, 27929, 29063, 79994, 96040]
CA1	0.0047295	0.020581	0.986649	412	5	0.42938	[3346, 10452, 16119, 31779, 33460, 57684]
IFT172	0.0047356	0.020596	0.986649	413	4	0.44492	[11615, 13954, 15001, 27059, 29125, 116172]
PRR23B	0.0047514	0.020649	0.986649	414	5	0.33464	[19942, 28347, 40473, 46216, 48255, 57737]
ZNF721	0.0047566	0.020668	0.986649	415	2	-0.2401	[287, 2454, 49407, 64281, 69058, 88638]
CACNG5	0.0047784	0.020746	0.986649	416	5	0.49347	[13675, 17637, 23352, 29209, 83989, 111863]
PEX11B	0.0047983	0.020818	0.986649	417	2	-0.06395	[98, 11664, 20686, 29915, 90777, 120053]
FANCB	0.0047999	0.020826	0.986649	418	5	0.46473	[1475, 4019, 11581, 35033, 57900, 78360]
IFNL1	0.0048031	0.020837	0.986649	419	3	0.43994	[1327, 2468, 37776, 56571, 103313, 109204]
OR11H2	0.0048373	0.020969	0.986649	420	4	0.43238	[3521, 10844, 10942, 30935, 53489, 63581]
EPHB3	0.004839	0.020973	0.986649	421	5	0.32803	[19375, 32082, 43018, 46759, 57994, 81659]
APOA4	0.0048415	0.020981	0.986649	422	4	0.35825	[9967, 10502, 14747, 18938, 29329, 93411]
ZMYM2	0.0048584	0.021037	0.986649	423	4	0.4599	[1030, 2485, 25676, 52258, 91154, 106070]
HSP90AB1	0.004867	0.02107	0.986649	424	3	0.12079	[415, 2487, 59439, 83866, 89506, 91468]
MRPS14	0.0048671	0.02107	0.986649	425	3	0.11245	[3235, 5655, 10966, 23404, 24828, 70010]
OR2F2	0.0048871	0.021142	0.986649	426	4	0.40665	[9558, 11130, 19128, 27055, 29417, 111811]
hsa-mir-4476	0.0048903	0.017125	0.986649	427	2	0.19611	[153, 37545, 91065, 91325]
ZNF705B	0.0048953	0.020406	0.986649	428	3	0.50684	[8044, 11668, 14571, 24351, 91241]
CCL13	0.0048976	0.021179	0.986649	429	2	-0.024325	[100, 18133, 29499, 75385, 81919, 94319]
HEYL	0.0049127	0.021227	0.986649	430	4	0.48607	[641, 5933, 11022, 62835, 66692, 113845]
hsa-mir-99b	0.0049156	0.017208	0.986649	431	3	0.53158	[2217, 15762, 21228, 68658]
ASCC2	0.0049159	0.021241	0.986649	432	4	0.38753	[7128, 15195, 18980, 19117, 29457, 114000]
ACTR3	0.0049278	0.021289	0.986649	433	5	0.32372	[6998, 47285, 51499, 53246, 58272, 106792]
BAALC	0.0049472	0.021362	0.986649	434	3	0.25561	[101, 25937, 59478, 91105, 99268, 119559]
PASD1	0.00496	0.021403	0.986649	435	5	0.23622	[10229, 18406, 40768, 45493, 58350, 93571]
PCDHB8	0.0049693	0.021435	0.986649	436	4	0.28821	[161, 5307, 5674, 11076, 16701, 51287]
CDY1	0.0049879	0.021507	0.986649	437	5	0.30842	[6545, 17646, 22133, 29615, 88231, 114793]
PTCD1	0.0049915	0.017447	0.986649	438	4	0.46559	[6506, 25233, 57909, 61624]
FANCG	0.0049968	0.021538	0.986649	439	2	0.012344	[102, 22324, 63911, 87093, 115100, 119618]
