## Supplemental Table 2 for "Human sialomucin CD164 is an essential entry factor for lymphocytic choriomeningitis virus"

### Sheet: Sheet1
Analysis Type:	PANTHER Overrepresentation Test (Released 20210224)
Annotation Version and Release Date:	GO Ontology database DOI: 10.5281/zenodo.5228828 Released 2021-08-18
Reference List:	Homo sapiens (all genes in database)
Test Type:	FISHER
Correction:	FDR
GO biological process complete	Homo sapiens - REFLIST (20595)	Input: LCMV Screen Hits (394)	Input (expected)	over/under	fold Enrichment	raw P-value	FDR	Gene_Members
proton transmembrane transport (GO:1902600)	134	14	2.56	+	5.46	8.08e-07	0.0127	ATP6V1E1/ATP6V0D1/ATP6V1B2/ATP6AP1/ATP6V0C/ATP6V1A/ATP6V1G1/ATP6V0B/ATP12A/ATP6V1H/ATP6V1C1/CLCN4/ATP6V1F/ATP5S
GO molecular function complete	Homo sapiens - REFLIST (20595)	Input: LCMV Screen Hits (394)	Input (expected)	over/under	fold Enrichment	raw P-value	FDR
7S RNA binding (GO:0008312)	7	4	0.13	+	29.87	3.64e-05	0.0177	SRP14/SRP68/SRP19/SRP72
proton-transporting ATPase activity, rotational mechanism (GO:0046961)	17	9	0.33	+	27.67	6.23e-10	1.01e-06	ATP6V1E1/ATP6V0D1/ATP6V1B2/ATP6V0C/ATP6V1A/ATP6V1G1/ATP6V1H/ATP6V1C1/ATP6V1F
ATPase-coupled cation transmembrane transporter activity (GO:0019829)	47	11	0.9	+	12.23	9.16e-09	8.94e-06	KCNJ8/ATP6V1E1/ATP6V0D1/ATP6V1B2/ATP6V0C/ATP6V1A/ATP6V1G1/ATP12A/ATP6V1H/ATP6V1C1/ATP6V1F
ATPase-coupled transmembrane transporter activity (GO:0042626)	111	11	2.12	+	5.18	1.93e-05	0.0135	KCNJ8/ATP6V1E1/ATP6V0D1/ATP6V1B2/ATP6V0C/ATP6V1A/ATP6V1G1/ATP12A/ATP6V1H/ATP6V1C1/ATP6V1F
ATPase activity, coupled to transmembrane movement of ions, rotational mechanism (GO:0044769)	17	9	0.33	+	27.67	6.23e-10	7.6e-07	ATP6V1E1/ATP6V0D1/ATP6V1B2/ATP6V0C/ATP6V1A/ATP6V1G1/ATP6V1H/ATP6V1C1/ATP6V1F
ATPase-coupled ion transmembrane transporter activity (GO:0042625)	17	9	0.33	+	27.67	6.23e-10	1.52e-06	ATP6V1E1/ATP6V0D1/ATP6V1B2/ATP6V0C/ATP6V1A/ATP6V1G1/ATP6V1H/ATP6V1C1/ATP6V1F
pyrophosphate hydrolysis-driven proton transmembrane transporter activity (GO:0009678)	20	10	0.38	+	26.14	1.04e-10	5.09e-07	ATP6V1E1/ATP6V0D1/ATP6V1B2/ATP6V0C/ATP6V1A/ATP6V1G1/ATP12A/ATP6V1H/ATP6V1C1/ATP6V1F
proton transmembrane transporter activity (GO:0015078)	129	13	2.47	+	5.27	2.88e-06	0.00235	ATP6V1E1/ATP6V0D1/ATP6V1B2/ATP6V0C/ATP6V1A/ATP6V1G1/ATP6V0B/ATP12A/ATP6V1H/ATP6V1C1/CLCN4/ATP6V1F/ATP5S
GO cellular component complete	Homo sapiens - REFLIST (20595)	Input: LCMV Screen Hits (394)	Input (expected)	over/under	fold Enrichment	raw P-value	FDR
vacuolar proton-transporting V-type ATPase, V1 domain (GO:0000221)	8	6	0.15	+	39.2	1.11e-07	3.69e-05	ATP6V1E1/ATP6V1B2/ATP6V1A/ATP6V1G1/ATP6V1H/ATP6V1C1
vacuolar proton-transporting V-type ATPase complex (GO:0016471)	20	9	0.38	+	23.52	1.9e-09	9.43e-07	ATP6V1E1/ATP6V0D1/ATP6AP2/ATP6V1B2/ATP6V1A/ATP6V1G1/ATP6V1H/ATP6V1C1/ATP6V1F
proton-transporting V-type ATPase complex (GO:0033176)	27	12	0.52	+	23.23	4.01e-12	7.98e-09	ATP6V1E1/ATP6V0D1/ATP6AP2/ATP6V1B2/ATP6AP1/ATP6V0C/ATP6V1A/ATP6V1G1/ATP6V0B/ATP6V1H/ATP6V1C1/ATP6V1F
proton-transporting two-sector ATPase complex (GO:0016469)	50	13	0.96	+	13.59	1.32e-10	1.31e-07	ATP6V1E1/ATP6V0D1/ATP6AP2/ATP6V1B2/ATP6AP1/ATP6V0C/ATP6V1A/ATP6V1G1/ATP6V0B/ATP6V1H/ATP6V1C1/ATP6V1F/ATP5S
proton-transporting V-type ATPase, V1 domain (GO:0033180)	11	8	0.21	+	38.02	9.06e-10	6e-07	ATP6V1E1/ATP6V1B2/ATP6AP1/ATP6V1A/ATP6V1G1/ATP6V1H/ATP6V1C1/ATP6V1F
proton-transporting two-sector ATPase complex, catalytic domain (GO:0033178)	19	8	0.36	+	22.01	2.33e-08	9.27e-06	ATP6V1E1/ATP6V1B2/ATP6AP1/ATP6V1A/ATP6V1G1/ATP6V1H/ATP6V1C1/ATP6V1F
signal recognition particle, endoplasmic reticulum targeting (GO:0005786)	6	4	0.11	+	34.85	2.35e-05	0.00518	SRP14/SRP68/SRP19/SRP72
signal recognition particle (GO:0048500)	6	4	0.11	+	34.85	2.35e-05	0.00583	SRP14/SRP68/SRP19/SRP72
vesicle tethering complex (GO:0099023)	63	7	1.21	+	5.81	0.000338	0.0479	COG4/COG2/TRAPPC1/VPS51/EXOC3/TRAPPC4/COG1
trans-Golgi network membrane (GO:0032588)	101	9	1.93	+	4.66	0.000231	0.0459	COG4/COG2/RGP1/SYS1/ARFRP1/VPS51/TMEM165/RAB6A/COG1
lysosomal membrane (GO:0005765)	397	19	7.59	+	2.5	0.00036	0.0448	ATP6V1E1/ATP6V0D1/ATP6AP2/TMEM30A/ATP6V1B2/ATP6V0C/GPLD1/ATP6V1A/CD164/ATP6V1G1/ATP6V0B/TMEM165/PSEN1/ATP6V1H/ATP6V1C1/CLCN4/TPCN1/HSP90AB1/OCLN
lytic vacuole membrane (GO:0098852)	397	19	7.59	+	2.5	0.00036	0.0477	ATP6V1E1/ATP6V0D1/ATP6AP2/TMEM30A/ATP6V1B2/ATP6V0C/GPLD1/ATP6V1A/CD164/ATP6V1G1/ATP6V0B/TMEM165/PSEN1/ATP6V1H/ATP6V1C1/CLCN4/TPCN1/HSP90AB1/OCLN
