## Supplemental Table 3 for "Human sialomucin CD164 is an essential entry factor for lymphocytic choriomeningitis virus"

### Sheet: CRISPR screen primers
Primer name	Primer sequence		"NNNNNNNN" indicates index sequence:
GeCKO PCR1 F	ttgcatatacgatacaaggctgtt		Index_ID	Index	Index2_ID	Index2
GeCKO PCR1 R	gatgaatactgccatttgtctcaa		D701	ATTACTCG	D501	AGGCTATA
GeCKO PCR2 F	AATGATACGGCGACCACCGAGATCTACACNNNNNNNNACACTCTTTCCCTACACGACGCTCTTCCGATCTtcttgtggaaaggacgaaacacc		D702	TCCGGAGA	D502	GCCTCTAT
GeCKO PCR2 R	CAAGCAGAAGACGGCATACGAGATNNNNNNNNGTGACTGGAGTTCAGACGTGTGCTCTTCCGATCTCGGACTAGCCTTATTTTAACTTGCTATTTC		D703	CGCTCATT	D503	AGGATAGG
GeCKO custom sequencing primer	GCTCTTCCGATCTTCTTGTGGAAAGGACGAAACACCG		D704	GAGATTCC	D504	TCAGAGCC

### Sheet: cDNA cloning primers
Primer name	primer
pLenti-mouse-Cd164-EcoRV-F	tgtggtggaattctgcagatgccaccATGTCGGGCTCCTCCCGCCG
pLenti-human-CD164-EcoRV-F	tgtggtggaattctgcagatgccaccATGTCGCGGCTCTCCCGCTCACT
pLenti-Origene-EcoRV-R	gggaaaaagatcctgttctcTCATTTATCGTCATCGTCTTTGTAGTCAGATCCGCCACCATCAAAGGTCGACTTCCGCTC
Domain deletion mutagenesis primers	primer
DDM_CD164_delta-tail_rev	CGGCCGCCACTGTGCTGGATTTACTTATCGTCGTCATCCTTGTAATCAAGAAAGAAAATTACAGCCTGC
DDM_CD164_SSP_rev	CGCGGACAGCACGCAGAGCA
DDM_CD164_SSP-E2_fwd	GCGTGCTGTCCGCGGAAACCTGTGAAGGTCGAAACAGC
DDM_CD164_SSP-E3_fwd	GCGTGCTGTCCGCGGATGAGAGCTATTGTTCACATAACTCAACAG
DDM_CD164_SSP-E4_fwd	GCGTGCTGTCCGCGGTTTCCACGGCCACTCCAG
DDM_CD164_SSP-E5_fwd	GCGTGCTGTCCGCGGCTAAACCCACAGTTCAGCCC
DDM_CD164_SSP-E6_fwd	GCGTGCTGTCCGCGGGTACAACAAATAACACTGTGACTCC
DDM_CD164_E1_rev	GAAACTGGCTGCATCTTCTGGTGCCGGAGTGG
DDM_CD164_E1-E6_fwd	GATGCAGCCAGTTTCATTGGAGG
Site-directed mutagenesis primers	primer
SDM_CD164_N72A_fwd	CCTGTTTTGCTGTTAGCGTTGTTAATACTACC
SDM_CD164_N72A_rev	GGTAGTAGCAACAACGCTAACATTAAAACAG
SDM_CD164_N77A_fwd	GCGTTGTTGCTACTACCTGCTTTTGGATAG
SDM_CD164_N77A_rev	CAAAAGCAGGTAGTAGCAACAACGCTAAC
SDM_CD164_N94A_fwd	GTTCACATGCCTCAACAGTTAGTGATTG
SDM_CD164_N94A_rev	CTGTTGAGGCATGTGAACAATAGCTCTC
SDM_CD164_N104A_fwd	CAAGTGGGGGCCACGACAGACTTCTG
SDM_CD164_N104A_rev	CTGTCGTGGCCCCCACTTGACAATCAC

### Sheet: sgRNA and primers
sgRNA sequences for generating KO
Gene	sgRNA	oligo F	oligo R	Genotyping primer F	Genotyping primer R
CD164	CTGGGTCGTGTTCTTGTCCG	CACCGCTGGGTCGTGTTCTTGTCCG	AAACCGGACAAGAACACGACCCAGC	CCCCAAGTGAGGCTAGGAAT	TTGCAGAAGCTCCCAGTTTT
SRP14	CATCCATGTTAGCTCTAAGG	CACCGCATCCATGTTAGCTCTAAGG	AAACCCTTAGAGCTAACATGGATGC	CTACTGTGGGGGAACCAGAA	CCTTCTCAGGGCAAGAGTCA
IL2RA	TGGCTTTGAATGTGGCGTGT	CACCGTGGCTTTGAATGTGGCGTGT	AAACACACGCCACATTCAAAGCCAC	TCCAGCCTAGGCAACAGAGT	GTGCTTTGGAGAGGAGCTTG
KHNYN	TGCCGTCAATGACAATATGG	CACCGTGCCGTCAATGACAATATGG	AAACCCATATTGTCATTGACGGCAC	CCTGGGGAAGGAGGAGATAG	GCCTATCCTGGGACACTGAA
ARFRP1	ATCCAAAATCACCACCACCG	CACCGATCCAAAATCACCACCACCG	AAACCGGTGGTGGTGATTTTGGATC	CTAAGGGTTCAGCTGGGACA	TCAGCTGCACGTTCACTACC
YKT6	TGACAATGAATACCCATCCC	CACCGTGACAATGAATACCCATCCC	AAACGGGATGGGTATTCATTGTCAC	GCTATTGAGCTTCCGAGTGG	TGTGGTGCAACTGACTGACA
RAB10	ATGGCTTAGAAACATAGATG	CACCGATGGCTTAGAAACATAGATG	AAACCATCTATGTTTCTAAGCCATC	TCCCTTTCAGATTTTCATCCA	TTTGGAGACGGAGTCTTGCT
ACKR4	TGTGCTACTTTATCACAGCA	CACCGTGTGCTACTTTATCACAGCA	AAACTGCTGTGATAAAGTAGCACAC	TGCCATCTTGCTGAGCATAC	ACGGCGTCTGAGATTTGAGT
EMC1	TTCCTGGGAGACTAACATCG	CACCGTTCCTGGGAGACTAACATCG	AAACCGATGTTAGTCTCCCAGGAAC	GTTGCAGTGAGCCAAGATCA	GGAAAGGAGACTGGGGACTC
SYS1	CGTAATACACGGTCTGCATG	CACCGCGTAATACACGGTCTGCATG	AAACCATGCAGACCGTGTATTACGC	GCTGGAGCTTTGCCTCTCTA	ACATCCAGGCCCTTTTCTTT
mouse Cd164	CAAGTCAGTGCGGTTCACCT	CACCGCAAGTCAGTGCGGTTCACCT	AAACAGGTGAACCGCACTGACTTGC	TCCTTGTGCATCCATCCCTT	GAAGTAGAGGCAGGAGGACC

### Sheet: Cloning pseudotyped VSV primers
primer name	primer
LCMV-WE-HPI_pCAGGS_fwd	gctgtctcatcattttggcaaag
LCMV-WE-HPI_pCAGGS_rev	gggaaaaagatcctgttctcTCATTTATCGTCATCGTCTTTGTAGTCAGATCCGCCACCgcgtcttttccagatagtttttac
GTOV-Flag_pCAGGS_fwd	gtctcatcattttggcaaagGCCACCATGGGTCAATTGTTCA
GTOV-Flag_pCAGGS_rev	gggaaaaagatcctgttctcTCATTTATCGTCATCGTCTTTGTAGTCAGATCCGCCACCGTCGTGGTTCTTGTGCCAGG
LCMV-Arm4_F260L_fwd	CTAAGTTCCTCACTAGGAGACTAGCGGGCAC
LCMV-Arm4_F260L_rev	CTCCTAGTGAGGAACTTAGTCTTCTCTTGGGAAAGGAG
LCMV-Arm4_S153F_fwd	GAGGGAACTTCAACTATAAGGCAGTATCCTGC
LCMV-Arm4_S153F_rev	CTTATAGTTGAAGTTCCCTCTGATACTGAGGTGTAGG
LCMV-WE-HPI_S133T_fwd	acaaaaagtattttgaccatacactcatgagtatag
LCMV-WE-HPI_S133T_rev	ggtcaaaatactttttgttgaaagcggagg
LCMV-WE-HPI_T211A_fwd	ggctgggcaggttcagatggcaagaccac
LCMV-WE-HPI_T211A_rev	ctgaacctgcccagccccagccacttctc
LCMV-WE-HPI_V94A_fwd	gtgctcagccaacaactctcatcactacatcagtatgg
LCMV-WE-HPI_V94A_rev	gagagttgttggctgagcacgcattgggcatc
LCMV-WE-HPI_Y155H_fwd	ggaattccaaccacaaagcagtgtcttgtgattttaac
LCMV-WE-HPI_Y155H_rev	cactgctttgtggttggaattccctctgatac
LCMV-WE-HPI_S153F_Y155H_fwd	cagagggaatttcaaccacaaagcagtgtcttgtgattttaac
LCMV-WE-HPI_S153F_Y155H_rev	cactgctttgtggttgaaattccctctgatactgaggtg
