## Supplemental Table 4 for "Human sialomucin CD164 is an essential entry factor for lymphocytic choriomeningitis virus"

### Sheet: Sheet1
Name	Vendor	Dilution	Cat No
mouse anti-human CD164 clone N6B6	BD Pharmingen	1:200	551296
mouse IgG2a, κ Isotype Control	BD Pharmingen	1:200	555571
anti-VSV-G clone 8G5F11	Kerafast	1:10 000	EB0010
mouse anti-LCMV NP 1.1.3	Gift from of Michael J. Buchmeier	1:200	N/A
goat anti-mouse IgG Alexa Fluor 488	Thermo Fisher Scientific	1:1000	A-11029
donkey anti-rabbit 680	LI-COR	1:15 000	926-68073
donkey anti-mouse 800	LI-COR	1:15 000	926-32212
goat anti-mouse Cd164 polyclonal	R&D Systems	1:200	AF3118
rabbit anti-human CD164 polyclonal	Thermo Fisher Scientific	1:200	PA5-80418
rabbit anti-FLAG M2	Cell Signaling Technologies	1:500	14793S
mouse anti-GAPDH	Santa Cruz Biotechnology	1:500	sc-32233
